# Contributions of action potentials to scalp EEG: theory and biophysical simulations

**DOI:** 10.1101/2024.05.28.596262

**Authors:** Niklas Brake, Anmar Khadra

## Abstract

Differences in the apparent 1/f component of neural power spectra require correction depending on the underlying neural mechanisms, which remain incompletely understood. Past studies suggest that neuronal spiking produces broadband signals and shapes the spectral trend of invasive macroscopic recordings, but it is unclear to what extent action potentials (APs) influence scalp EEG. Here, we combined biophysical simulations with statistical modelling to examine the amplitude and spectral content of scalp potentials generated by the electric fields from spiking activity. We found that under physiological conditions, synchronized aperiodic spiking can account for at most 1% of the spectral density observed in EEG recordings, suggesting that the EEG spectral trend reflects only external noise at high frequencies. Indeed, by analyzing previously published data from pharmacologically paralyzed subjects, we confirmed that the EEG spectral trend is entirely explained by synaptic timescales and electromyogram contamination. We also investigated rhythmic EEG generation, finding that APs can generate narrowband power between approximately 60 and 600 Hz, thus reaching frequencies much faster than the timescales of excitatory synaptic currents. Our results imply that different spectral detrending strategies are required for high frequency oscillations compared to slower synaptically generated EEG rhythms.
