## Supplementary Tables for "Contributions of action potentials to scalp EEG: theory and biophysical simulations"

### Sheet: Table S1
	Supplementary Table S1. List of 68 neuron models used in Fig. 2. Nomenclature from Markram et al.34.
	Layer	Morphology type	Electrical type
	Layer 1	Descending Axon Cell	continuous non-accomodating (187-5)
	Layer 1	Descending Large Axon Cell	continuous non-accomodating (187-3)
	Layer 1	Horizontal Axon Cell	bursting non-accomodating (219-1)
	Layer 1	Neurogliaform Cell with dense axonal arborization	continuous stuttering (189-3)
	Layer 1	Neurogliaform Cell with slender axonal arborization	continuous non-accomodating (187-5)
	Layer 1	Small Axon Cell	continuous non-accomodating (187-4)
	Layer 2/3	Bipolar Cell	continuous accommodating (int209-2)
	Layer 2/3	Bitufted Cell	continuous accommodating (int209-2)
	Layer 2/3	Chandelier Cell	continuous non-accomodating (187-2)
	Layer 2/3	Double Bouquet Cell	irregular bursting (215-4)
	Layer 2/3	Large Basket Cell	burst accommodating (217-2)
	Layer 2/3	Martinotti Cell	bursting non-accomodating (219-5)
	Layer 2/3	Nest Basket Cell	delayed non-accomodating (222-5)
	Layer 2/3	Neurogliaform Cell	continuous stuttering (189-3)
	Layer 2/3	Pyramidal Cell	continuous adapting (pyr229-1)
	Layer 2/3	Pyramidal Cell	continuous adapting (pyr229-2)
	Layer 2/3	Pyramidal Cell	continuous adapting (pyr229-3)
	Layer 2/3	Pyramidal Cell	continuous adapting (pyr229-4)
	Layer 2/3	Pyramidal Cell	continuous adapting (pyr229-5)
	Layer 2/3	Small Basket Cell	delayed non-accomodating (222-2)
	Layer 4	Bipolar Cell	d stuttering (214-3)
	Layer 4	Bitufted Cell	burst stuttering (213-1)
	Layer 4	Chandelier Cell	continuous accommodating (int209-3)
	Layer 4	Double Bouquet Cell	bursting non-accomodating (219-4)
	Layer 4	Large Basket Cell	continuous accommodating (int209-1)
	Layer 4	Martinotti Cell	continuous accommodating (int209-4)
	Layer 4	Nest Basket Cell	continuous non-accomodating (187-2)
	Layer 4	Neurogliaform Cell	bursting non-accomodating (219-4)
	Layer 4	Pyramidal Cell	continuous adapting (pyr230-3)
	Layer 4	Pyramidal Cell	continuous adapting (pyr230-4)
	Layer 4	Pyramidal Cell	continuous adapting (pyr230-5)
	Layer 4	Small Basket Cell	bursting non-accomodating (219-1)
	Layer 4	Star Pyramidal Cell	continuous adapting (pyr230-5)
	Layer 4	Spiny Stellate Cell	continuous adapting (pyr230-1)
	Layer 5	Bipolar Cell	delayed stuttering (214-2)
	Layer 5	Bitufted Cell	continuous accommodating (int209-5)
	Layer 5	Chandelier Cell	delayed non-accomodating (222-5)
	Layer 5	Double Bouquet Cell	irregular bursting (215-3)
	Layer 5	Large Basket Cell	continuous accommodating (int209-1)
	Layer 5	Martinotti Cell	burst stuttering (213-5)
	Layer 5	Nest Basket Cell	irregular bursting (R215-5)
	Layer 5	Neurogliaform Cell	continuous accommodating (int209-2)
	Layer 5	Small Basket Cell	continuous accommodating (int209-4)
	Layer 5	Slender-tufted Pyramidal Cell	continuous adapting (pyr232-2)
	Layer 5	Thick-tufted Pyramidal Cell with a late bifurcating apical tuft	continuous adapting (pyr232-1)
	Layer 5	Thick-tufted Pyramidal Cell with a late bifurcating apical tuft	continuous adapting (pyr232-2)
	Layer 5	Thick-tufted Pyramidal Cell with a late bifurcating apical tuft	continuous adapting (pyr232-4)
	Layer 5	Untufted Pyramidal Cell	continuous adapting (pyr232-5)
	Layer 6	Pyramidal Cell wtih bipolar apical-like dendrites	continuous adapting (pyr231-2)
	Layer 6	Pyramidal Cell wtih bipolar apical-like dendrites	continuous adapting (pyr231-3)
	Layer 6	Pyramidal Cell wtih bipolar apical-like dendrites	continuous adapting (pyr231-4)
	Layer 6	Bitufted Cell	continuous accommodating (int209-3)
	Layer 6	Chandelier Cell	continuous non-accomodating (187-4)
	Layer 6	Double Bouquet Cell	irregular bursting (R215-4)
	Layer 6	Pyramidal Cell with inverted apical-like dendrites	continuous adapting (pyr231-1)
	Layer 6	Pyramidal Cell with inverted apical-like dendrites	continuous adapting (pyr231-3)
	Layer 6	Pyramidal Cell with inverted apical-like dendrites	continuous adapting (pyr231-4)
	Layer 6	Large Basket Cell	burst accommodating (217-3)
	Layer 6	Martinotti Cell	continuous accommodating (int209-1)
	Layer 6	Nest Basket Cell	burst stuttering (213-4)
	Layer 6	Neurogliaform Cell	bursting non-accomodating (219-4)
	Layer 6	Small Basket Cell	continuous accommodating (int209-1)
	Layer 6	Tufted Pyramidal Cell with dendritic tuft terminating in layer 1	continuous adapting (pyr231-1)
	Layer 6	Tufted Pyramidal Cell with dendritic tuft terminating in layer 1	continuous adapting (pyr231-4)
	Layer 6	Tufted Pyramidal Cell with dendritic tuft terminating in layer 4	continuous adapting (pyr231-3)
	Layer 6	Tufted Pyramidal Cell with dendritic tuft terminating in layer 4	continuous adapting (pyr231-4)
	Layer 6	Untufted Pyramidal Cell	continuous adapting (pyr231-4)
	Layer 6	Untufted Pyramidal Cell	continuous adapting (pyr231-5)

### Sheet: Table S2
	Supplementary Table S2. List of morphology classes used in Fig. 3. Nomenclature from Markram et al.34.
	Class	Layer	Class name	Transmitter type	Abundance	Model Count
	1	Layer 1	Descending Axon Cell	Inhibitory	0.0019	10
	2	Layer 1	Descending Large Axon Cell	Inhibitory	0.0006	5
	3	Layer 1	Horizontal Axon Cell	Inhibitory	0.0028	15
	4	Layer 1	Neurogliaform Cell with dense axonal arborization	Inhibitory	0.0022	20
	5	Layer 1	Neurogliaform Cell with slender axonal arborization	Inhibitory	0.0016	5
	6	Layer 1	Small Axon Cell	Inhibitory	0.0011	15
	7	Layer 2/3	Bipolar Cell	Inhibitory	0.0005	30
	8	Layer 2/3	Bitufted Cell	Inhibitory	0.0026	25
	9	Layer 2/3	Chandelier Cell	Inhibitory	0.001	15
	10	Layer 2/3	Double Bouquet Cell	Inhibitory	0.0058	20
	11	Layer 2/3	Large Basket Cell	Inhibitory	0.0157	30
	12	Layer 2/3	Martinotti Cell	Inhibitory	0.011	25
	13	Layer 2/3	Nest Basket Cell	Inhibitory	0.0089	30
	14	Layer 2/3	Neurogliaform Cell	Inhibitory	0.001	20
	15	Layer 2/3	Pyramidal Cell	Excitatory	0.1871	5
	16	Layer 2/3	Small Basket Cell	Inhibitory	0.0052	15
	17	Layer 4	Bipolar Cell	Inhibitory	0.0006	30
	18	Layer 4	Bitufted Cell	Inhibitory	0.0003	30
	19	Layer 4	Chandelier Cell	Inhibitory	0.0001	15
	20	Layer 4	Double Bouquet Cell	Inhibitory	0.0009	35
	21	Layer 4	Large Basket Cell	Inhibitory	0.0033	25
	22	Layer 4	Martinotti Cell	Inhibitory	0.0033	25
	23	Layer 4	Nest Basket Cell	Inhibitory	0.0024	20
	24	Layer 4	Neurogliaform Cell	Inhibitory	0.0001	20
	25	Layer 4	Pyramidal Cell	Excitatory	0.0845	5
	26	Layer 4	Small Basket Cell	Inhibitory	0.0017	15
	27	Layer 4	Star Pyramidal Cell	Excitatory	0.0376	5
	28	Layer 4	Spiny Stellate Cell	Excitatory	0.0121	5
	29	Layer 5	Bipolar Cell	Inhibitory	0.0006	30
	30	Layer 5	Bitufted Cell	Inhibitory	0.0023	15
	31	Layer 5	Chandelier Cell	Inhibitory	0.0003	15
	32	Layer 5	Double Bouquet Cell	Inhibitory	0.0029	35
	33	Layer 5	Large Basket Cell	Inhibitory	0.0064	35
	34	Layer 5	Martinotti Cell	Inhibitory	0.0129	35
	35	Layer 5	Nest Basket Cell	Inhibitory	0.0061	40
	36	Layer 5	Neurogliaform Cell	Inhibitory	0.0003	20
	37	Layer 5	Small Basket Cell	Inhibitory	0.0003	15
	38	Layer 5	Slender-tufted Pyramidal Cell	Excitatory	0.0081	5
	39	Layer 5	Thick-tufted Pyramidal Cell with a late bifurcating apical tuft	Excitatory	0.078	5
	40	Layer 5	Thick-tufted Pyramidal Cell with an early bifurcating apical tuft	Excitatory	0.065	5
	41	Layer 5	Untufted Pyramidal Cell	Excitatory	0.0098	5
	42	Layer 6	Bipolar Cell	Inhibitory	0	30
	43	Layer 6	Pyramidal Cell wtih bipolar apical-like dendrites	Excitatory	0.0815	5
	44	Layer 6	Bitufted Cell	Inhibitory	0.0014	15
	45	Layer 6	Chandelier Cell	Inhibitory	0.0004	15
	46	Layer 6	Double Bouquet Cell	Inhibitory	0.0004	35
	47	Layer 6	Pyramidal Cell with inverted apical-like dendrites	Excitatory	0.0889	5
	48	Layer 6	Large Basket Cell	Inhibitory	0.0151	30
	49	Layer 6	Martinotti Cell	Inhibitory	0.0102	35
	50	Layer 6	Nest Basket Cell	Inhibitory	0.006	40
	51	Layer 6	Neurogliaform Cell	Inhibitory	0.0004	20
	52	Layer 6	Small Basket Cell	Inhibitory	0.0018	15
	53	Layer 6	Tufted Pyramidal Cell with dendritic tuft terminating in layer 1	Excitatory	0.063	5
	54	Layer 6	Tufted Pyramidal Cell with dendritic tuft terminating in layer 4	Excitatory	0.0741	5
	55	Layer 6	Untufted Pyramidal Cell	Excitatory	0.063	5
